# Leveraging genetic interaction for adverse drug-drug interaction prediction

**DOI:** 10.1101/455006

**Authors:** Sheng Qian, Siqi Liang, Haiyuan Yu

## Abstract

In light of increased co-prescription of multiple drugs, the ability to discern and predict drug-drug interactions (DDI) has become crucial to guarantee the safety of patients undergoing treatment with multiple drugs. However, information on DDI profiles is incomplete and the experimental determination of DDIs is labor-intensive and time-consuming. Although previous studies have explored various feature spaces for *in silico* screening of interacting drug pairs, no method currently provides reliable predictions outside of their training sets. Here we demonstrate for the first time targets of adversely interacting drug pairs are significantly more likely to have synergistic genetic interactions than non-interacting drug pairs. Leveraging genetic interaction features and a novel training scheme, we construct a gradient boosting-based classifier that achieves robust DDI prediction even for drugs whose interaction profiles are completely unseen during training. We demonstrate that in addition to classification power—including the prediction of 432 novel DDIs—our genetic interaction approach offers interpretability by providing plausible mechanistic insights into the mode of action of DDIs.
