## Supplementary Figure 2 for "Leveraging genetic interaction for adverse drug-drug interaction prediction"

### Sheet: New Predictions
ID1	ID2	Drug name 1	Drug name 2	Probability
DB00347	DB01189	Trimethadione	Desflurane	0.975
DB00136	DB00630	Calcitriol	Alendronic acid	0.9739
DB00417	DB01050	Phenoxymethylpenicillin	Ibuprofen	0.9699
DB00228	DB00347	Enflurane	Trimethadione	0.968
DB00347	DB00753	Trimethadione	Isoflurane	0.9668
DB00347	DB01236	Trimethadione	Sevoflurane	0.9656
DB00887	DB01586	Bumetanide	Ursodeoxycholic acid	0.9567
DB00532	DB01189	Mephenytoin	Desflurane	0.9531
DB00532	DB01236	Mephenytoin	Sevoflurane	0.9521
DB00228	DB00532	Enflurane	Mephenytoin	0.9466
DB01067	DB01083	Glipizide	Orlistat	0.9456
DB00731	DB01016	Nateglinide	Glyburide	0.943
DB01050	DB01053	Ibuprofen	Benzylpenicillin	0.9422
DB00532	DB00753	Mephenytoin	Isoflurane	0.9368
DB00421	DB01216	Spironolactone	Finasteride	0.9333
DB00162	DB00165	Vitamin A	Pyridoxine	0.926
DB01236	DB04930	Sevoflurane	Permethrin	0.925
DB00284	DB00731	Acarbose	Nateglinide	0.9199
DB00136	DB00273	Calcitriol	Topiramate	0.9132
DB00877	DB01586	Sirolimus	Ursodeoxycholic acid	0.9122
DB00136	DB00783	Calcitriol	Estradiol	0.9063
DB01016	DB01124	Glyburide	Tolbutamide	0.9049
DB01189	DB04930	Desflurane	Permethrin	0.9032
DB01024	DB01586	Mycophenolic acid	Ursodeoxycholic acid	0.9017
DB00753	DB04930	Isoflurane	Permethrin	0.8965
DB01053	DB01234	Benzylpenicillin	Dexamethasone	0.8944
DB00753	DB06218	Isoflurane	Lacosamide	0.8875
DB00347	DB00472	Trimethadione	Fluoxetine	0.8809
DB00197	DB00731	Troglitazone	Nateglinide	0.8808
DB00713	DB01050	Oxacillin	Ibuprofen	0.878
DB00165	DB01373	Pyridoxine	Calcium	0.8756
DB00165	DB00564	Pyridoxine	Carbamazepine	0.8634
DB00836	DB01189	Loperamide	Desflurane	0.8589
DB01115	DB01586	Nifedipine	Ursodeoxycholic acid	0.8584
DB00920	DB01069	Ketotifen	Promethazine	0.8555
DB00381	DB01586	Amlodipine	Ursodeoxycholic acid	0.8528
DB00945	DB01586	Acetylsalicylic acid	Ursodeoxycholic acid	0.85
DB00740	DB01050	Riluzole	Ibuprofen	0.849
DB00435	DB06218	Nitric Oxide	Lacosamide	0.849
DB00412	DB00731	Rosiglitazone	Nateglinide	0.8427
DB00472	DB00532	Fluoxetine	Mephenytoin	0.8418
DB00688	DB01586	Mycophenolate mofetil	Ursodeoxycholic acid	0.8417
DB00228	DB04930	Enflurane	Permethrin	0.8331
DB00379	DB01189	Mexiletine	Desflurane	0.83
DB00213	DB01115	Pantoprazole	Nifedipine	0.8244
DB00213	DB00795	Pantoprazole	Sulfasalazine	0.824
DB00417	DB01234	Phenoxymethylpenicillin	Dexamethasone	0.8186
DB01189	DB06218	Desflurane	Lacosamide	0.8165
DB00214	DB01586	Torasemide	Ursodeoxycholic acid	0.8141
DB00379	DB01169	Mexiletine	Arsenic trioxide	0.814
DB00836	DB01236	Loperamide	Sevoflurane	0.8098
DB00136	DB00806	Calcitriol	Pentoxifylline	0.8073
DB00313	DB01586	Valproic Acid	Ursodeoxycholic acid	0.8058
DB00136	DB01115	Calcitriol	Nifedipine	0.8053
DB00165	DB00252	Pyridoxine	Phenytoin	0.7982
DB00213	DB01050	Pantoprazole	Ibuprofen	0.7952
DB00136	DB00741	Calcitriol	Hydrocortisone	0.7941
DB00228	DB06218	Enflurane	Lacosamide	0.7927
DB00415	DB01050	Ampicillin	Ibuprofen	0.7908
DB00136	DB00399	Calcitriol	Zoledronic acid	0.7812
DB00136	DB00695	Calcitriol	Furosemide	0.7808
DB00472	DB00740	Fluoxetine	Riluzole	0.7723
DB00091	DB00417	Cyclosporine	Phenoxymethylpenicillin	0.7656
DB01029	DB01586	Irbesartan	Ursodeoxycholic acid	0.7618
DB01197	DB01586	Captopril	Ursodeoxycholic acid	0.7571
DB00493	DB01050	Cefotaxime	Ibuprofen	0.7548
DB00136	DB00586	Calcitriol	Diclofenac	0.7492
DB00417	DB00945	Phenoxymethylpenicillin	Acetylsalicylic acid	0.7477
DB00227	DB01303	Lovastatin	Oxtriphylline	0.7465
DB00736	DB01119	Esomeprazole	Diazoxide	0.7456
DB00316	DB00493	Acetaminophen	Cefotaxime	0.7427
DB00417	DB00482	Phenoxymethylpenicillin	Celecoxib	0.7346
DB00415	DB01234	Ampicillin	Dexamethasone	0.731
DB00623	DB01185	Fluphenazine	Fluoxymesterone	0.7263
DB00228	DB00836	Enflurane	Loperamide	0.7258
DB00165	DB00741	Pyridoxine	Hydrocortisone	0.7247
DB00165	DB00586	Pyridoxine	Diclofenac	0.7191
DB00136	DB00421	Calcitriol	Spironolactone	0.7168
DB00417	DB00755	Phenoxymethylpenicillin	Tretinoin	0.7168
DB01236	DB06218	Sevoflurane	Lacosamide	0.7167
DB00165	DB00635	Pyridoxine	Prednisone	0.7121
DB01016	DB01586	Glyburide	Ursodeoxycholic acid	0.7068
DB00136	DB00999	Calcitriol	Hydrochlorothiazide	0.7035
DB00165	DB00811	Pyridoxine	Ribavirin	0.6993
DB00740	DB00831	Riluzole	Trifluoperazine	0.6989
DB00328	DB01586	Indomethacin	Ursodeoxycholic acid	0.6979
DB00213	DB00273	Pantoprazole	Topiramate	0.6962
DB00472	DB01586	Fluoxetine	Ursodeoxycholic acid	0.6937
DB00973	DB01586	Ezetimibe	Ursodeoxycholic acid	0.6923
DB00136	DB00945	Calcitriol	Acetylsalicylic acid	0.6887
DB00136	DB01076	Calcitriol	Atorvastatin	0.6837
DB00165	DB01115	Pyridoxine	Nifedipine	0.6832
DB00136	DB01229	Calcitriol	Paclitaxel	0.6811
DB00284	DB01083	Acarbose	Orlistat	0.6808
DB00999	DB01586	Hydrochlorothiazide	Ursodeoxycholic acid	0.6804
DB00228	DB00379	Enflurane	Mexiletine	0.6786
DB01244	DB06218	Bepridil	Lacosamide	0.678
DB00477	DB00740	Chlorpromazine	Riluzole	0.6721
DB00635	DB01586	Prednisone	Ursodeoxycholic acid	0.6715
DB00417	DB01373	Phenoxymethylpenicillin	Calcium	0.6707
DB00313	DB01083	Valproic Acid	Orlistat	0.6698
DB00165	DB00313	Pyridoxine	Valproic Acid	0.6668
DB00379	DB01236	Mexiletine	Sevoflurane	0.666
DB00313	DB00740	Valproic Acid	Riluzole	0.6657
DB00213	DB01119	Pantoprazole	Diazoxide	0.6652
DB00780	DB00836	Phenelzine	Loperamide	0.6645
DB00165	DB00273	Pyridoxine	Topiramate	0.6642
DB00136	DB01077	Calcitriol	Etidronic acid	0.662
DB00136	DB01029	Calcitriol	Irbesartan	0.662
DB00887	DB00905	Bumetanide	Bimatoprost	0.6592
DB00165	DB00441	Pyridoxine	Gemcitabine	0.6591
DB00379	DB01373	Mexiletine	Calcium	0.6587
DB00379	DB00753	Mexiletine	Isoflurane	0.657
DB00740	DB01169	Riluzole	Arsenic trioxide	0.6537
DB00328	DB00417	Indomethacin	Phenoxymethylpenicillin	0.6511
DB00165	DB01050	Pyridoxine	Ibuprofen	0.6497
DB00136	DB01373	Calcitriol	Calcium	0.6483
DB00337	DB00415	Pimecrolimus	Ampicillin	0.6482
DB00331	DB00731	Metformin	Nateglinide	0.6468
DB00091	DB00415	Cyclosporine	Ampicillin	0.6445
DB00165	DB00783	Pyridoxine	Estradiol	0.6432
DB00493	DB01234	Cefotaxime	Dexamethasone	0.6426
DB00630	DB01586	Alendronic acid	Ursodeoxycholic acid	0.642
DB00753	DB00836	Isoflurane	Loperamide	0.6318
DB00165	DB00524	Pyridoxine	Metolazone	0.6255
DB01098	DB01586	Rosuvastatin	Ursodeoxycholic acid	0.6255
DB00233	DB01303	Aminosalicylic Acid	Oxtriphylline	0.6253
DB00493	DB00641	Cefotaxime	Simvastatin	0.6189
DB01050	DB01586	Ibuprofen	Ursodeoxycholic acid	0.6184
DB01115	DB01303	Nifedipine	Oxtriphylline	0.6136
DB00417	DB00605	Phenoxymethylpenicillin	Sulindac	0.6136
DB00165	DB00877	Pyridoxine	Sirolimus	0.6122
DB00720	DB00920	Clodronic Acid	Ketotifen	0.6031
DB00631	DB06218	Clofarabine	Lacosamide	0.5976
DB00136	DB00564	Calcitriol	Carbamazepine	0.5972
DB00244	DB01303	Mesalazine	Oxtriphylline	0.5951
DB01115	DB03754	Nifedipine	Tromethamine	0.5949
DB00337	DB00905	Pimecrolimus	Bimatoprost	0.5933
DB00091	DB00165	Cyclosporine	Pyridoxine	0.5931
DB09220	DB09462	Nicorandil	Glycerin	0.5854
DB00836	DB09026	Loperamide	Aliskiren	0.5847
DB01077	DB01216	Etidronic acid	Finasteride	0.579
DB00415	DB00675	Ampicillin	Tamoxifen	0.578
DB00136	DB00627	Calcitriol	Niacin	0.5758
DB00415	DB00755	Ampicillin	Tretinoin	0.5739
DB00415	DB00588	Ampicillin	Fluticasone propionate	0.5733
DB00310	DB01586	Chlorthalidone	Ursodeoxycholic acid	0.5713
DB00740	DB01115	Riluzole	Nifedipine	0.5713
DB00338	DB00379	Omeprazole	Mexiletine	0.5677
DB00399	DB00415	Zoledronic acid	Ampicillin	0.5676
DB00379	DB01023	Mexiletine	Felodipine	0.5662
DB00136	DB01118	Calcitriol	Amiodarone	0.5646
DB00165	DB00337	Pyridoxine	Pimecrolimus	0.5641
DB00836	DB01065	Loperamide	Melatonin	0.5629
DB00284	DB09462	Acarbose	Glycerin	0.559
DB00175	DB00417	Pravastatin	Phenoxymethylpenicillin	0.5557
DB00165	DB00695	Pyridoxine	Furosemide	0.5538
DB00316	DB00417	Acetaminophen	Phenoxymethylpenicillin	0.5535
DB00905	DB01097	Bimatoprost	Leflunomide	0.5524
DB01166	DB04930	Cilostazol	Permethrin	0.5504
DB00136	DB00448	Calcitriol	Lansoprazole	0.5475
DB00493	DB01076	Cefotaxime	Atorvastatin	0.5472
DB00165	DB01590	Pyridoxine	Everolimus	0.541
DB00472	DB04930	Fluoxetine	Permethrin	0.5394
DB00165	DB00297	Pyridoxine	Bupivacaine	0.539
DB01586	DB01590	Ursodeoxycholic acid	Everolimus	0.5344
DB00421	DB01586	Spironolactone	Ursodeoxycholic acid	0.5322
DB00244	DB01586	Mesalazine	Ursodeoxycholic acid	0.531
DB00337	DB01586	Pimecrolimus	Ursodeoxycholic acid	0.5308
DB00740	DB01229	Riluzole	Paclitaxel	0.5307
DB00165	DB00544	Pyridoxine	Fluorouracil	0.5283
DB00586	DB01303	Diclofenac	Oxtriphylline	0.5278
DB00524	DB01586	Metolazone	Ursodeoxycholic acid	0.5269
DB00811	DB06218	Ribavirin	Lacosamide	0.5261
DB00493	DB01115	Cefotaxime	Nifedipine	0.5243
DB00162	DB00905	Vitamin A	Bimatoprost	0.522
DB00136	DB00864	Calcitriol	Tacrolimus	0.5209
DB00308	DB00831	Ibutilide	Trifluoperazine	0.5178
DB00440	DB00740	Trimethoprim	Riluzole	0.5177
DB00136	DB00252	Calcitriol	Phenytoin	0.5167
DB01076	DB01083	Atorvastatin	Orlistat	0.5121
DB00136	DB00328	Calcitriol	Indomethacin	0.5105
DB00740	DB01183	Riluzole	Naloxone	0.5099
DB00136	DB00776	Calcitriol	Oxcarbazepine	0.5099
DB00379	DB01076	Mexiletine	Atorvastatin	0.5057
DB00165	DB00316	Pyridoxine	Acetaminophen	0.5045
DB00136	DB00877	Calcitriol	Sirolimus	0.4994
DB00175	DB00415	Pravastatin	Ampicillin	0.4977
DB00477	DB01303	Chlorpromazine	Oxtriphylline	0.4974
DB00806	DB01586	Pentoxifylline	Ursodeoxycholic acid	0.4966
DB00165	DB00999	Pyridoxine	Hydrochlorothiazide	0.4958
DB00836	DB00975	Loperamide	Dipyridamole	0.495
DB00695	DB01586	Furosemide	Ursodeoxycholic acid	0.4933
DB00762	DB00836	Irinotecan	Loperamide	0.4917
DB00675	DB01185	Tamoxifen	Fluoxymesterone	0.4913
DB00819	DB00905	Acetazolamide	Bimatoprost	0.4912
DB00417	DB00675	Phenoxymethylpenicillin	Tamoxifen	0.4907
DB00308	DB00850	Ibutilide	Perphenazine	0.4905
DB00740	DB00945	Riluzole	Acetylsalicylic acid	0.4902
DB00136	DB00675	Calcitriol	Tamoxifen	0.4834
DB00731	DB01229	Nateglinide	Paclitaxel	0.4816
DB00740	DB00819	Riluzole	Acetazolamide	0.4814
DB00379	DB00472	Mexiletine	Fluoxetine	0.4798
DB00136	DB00635	Calcitriol	Prednisone	0.4797
DB00227	DB00417	Lovastatin	Phenoxymethylpenicillin	0.4796
DB00213	DB00622	Pantoprazole	Nicardipine	0.4786
DB00136	DB00441	Calcitriol	Gemcitabine	0.4783
DB01023	DB06218	Felodipine	Lacosamide	0.4775
DB00532	DB01234	Mephenytoin	Dexamethasone	0.4751
DB00136	DB01320	Calcitriol	Fosphenytoin	0.475
DB00165	DB00627	Pyridoxine	Niacin	0.475
DB00417	DB00877	Phenoxymethylpenicillin	Sirolimus	0.4733
DB00213	DB00630	Pantoprazole	Alendronic acid	0.4721
DB00136	DB00973	Calcitriol	Ezetimibe	0.4704
DB00136	DB01234	Calcitriol	Dexamethasone	0.4704
DB00905	DB01088	Bimatoprost	Iloprost	0.4703
DB00736	DB00903	Esomeprazole	Etacrynic acid	0.4697
DB00284	DB00740	Acarbose	Riluzole	0.4695
DB00165	DB00675	Pyridoxine	Tamoxifen	0.4674
DB00641	DB00731	Simvastatin	Nateglinide	0.4668
DB01076	DB01216	Atorvastatin	Finasteride	0.4659
DB01077	DB01586	Etidronic acid	Ursodeoxycholic acid	0.4652
DB00780	DB06218	Phenelzine	Lacosamide	0.4636
DB00900	DB01586	Didanosine	Ursodeoxycholic acid	0.4621
DB00583	DB09220	L-Carnitine	Nicorandil	0.4604
DB00594	DB00836	Amiloride	Loperamide	0.4592
DB01212	DB01586	Ceftriaxone	Ursodeoxycholic acid	0.4588
DB00811	DB00905	Ribavirin	Bimatoprost	0.457
DB00136	DB01016	Calcitriol	Glyburide	0.4557
DB00740	DB00811	Riluzole	Ribavirin	0.4541
DB00136	DB01248	Calcitriol	Docetaxel	0.4535
DB00412	DB09462	Rosiglitazone	Glycerin	0.4532
DB00417	DB01095	Phenoxymethylpenicillin	Fluvastatin	0.4527
DB00316	DB01053	Acetaminophen	Benzylpenicillin	0.4514
DB00379	DB01345	Mexiletine	Potassium	0.4514
DB00165	DB00776	Pyridoxine	Oxcarbazepine	0.4514
DB00605	DB01586	Sulindac	Ursodeoxycholic acid	0.4503
DB00905	DB00945	Bimatoprost	Acetylsalicylic acid	0.4483
DB01592	DB03754	Iron	Tromethamine	0.4478
DB00795	DB01124	Sulfasalazine	Tolbutamide	0.4476
DB00482	DB01586	Celecoxib	Ursodeoxycholic acid	0.4475
DB00277	DB03754	Theophylline	Tromethamine	0.4475
DB00836	DB01167	Loperamide	Itraconazole	0.4449
DB01586	DB04272	Ursodeoxycholic acid	Citric Acid	0.4444
DB00331	DB01586	Metformin	Ursodeoxycholic acid	0.4438
DB00204	DB00973	Dofetilide	Ezetimibe	0.4438
DB00740	DB09462	Riluzole	Glycerin	0.4417
DB00415	DB01065	Ampicillin	Melatonin	0.4411
DB01053	DB01069	Benzylpenicillin	Promethazine	0.4384
DB00561	DB01115	Doxapram	Nifedipine	0.4374
DB00417	DB01098	Phenoxymethylpenicillin	Rosuvastatin	0.4356
DB00213	DB01373	Pantoprazole	Calcium	0.435
DB01373	DB06218	Calcium	Lacosamide	0.4345
DB00136	DB00281	Calcitriol	Lidocaine	0.434
DB00308	DB01158	Ibutilide	Bretylium	0.4325
DB00740	DB01069	Riluzole	Promethazine	0.4325
DB00136	DB00641	Calcitriol	Simvastatin	0.4318
DB00421	DB01303	Spironolactone	Oxtriphylline	0.4317
DB00136	DB01073	Calcitriol	Fludarabine	0.4316
DB00277	DB01586	Theophylline	Ursodeoxycholic acid	0.4279
DB00999	DB01124	Hydrochlorothiazide	Tolbutamide	0.4279
DB00720	DB01216	Clodronic Acid	Finasteride	0.4265
DB00165	DB00328	Pyridoxine	Indomethacin	0.4261
DB00740	DB00795	Riluzole	Sulfasalazine	0.4258
DB00695	DB00736	Furosemide	Esomeprazole	0.4239
DB00740	DB01356	Riluzole	Lithium	0.4239
DB00213	DB00880	Pantoprazole	Chlorothiazide	0.4225
DB01113	DB06218	Papaverine	Lacosamide	0.4184
DB01050	DB01185	Ibuprofen	Fluoxymesterone	0.4181
DB00165	DB00421	Pyridoxine	Spironolactone	0.4173
DB00204	DB01069	Dofetilide	Promethazine	0.4147
DB01083	DB01586	Orlistat	Ursodeoxycholic acid	0.4138
DB00731	DB01076	Nateglinide	Atorvastatin	0.4136
DB00864	DB01124	Tacrolimus	Tolbutamide	0.4107
DB00379	DB00622	Mexiletine	Nicardipine	0.4094
DB00136	DB00661	Calcitriol	Verapamil	0.409
DB00905	DB01077	Bimatoprost	Etidronic acid	0.4089
DB00136	DB00280	Calcitriol	Disopyramide	0.4086
DB00379	DB00390	Mexiletine	Digoxin	0.4086
DB00905	DB00999	Bimatoprost	Hydrochlorothiazide	0.4084
DB00308	DB00920	Ibutilide	Ketotifen	0.4071
DB00204	DB00945	Dofetilide	Acetylsalicylic acid	0.405
DB00836	DB00993	Loperamide	Azathioprine	0.4047
DB00436	DB00905	Bendroflumethiazide	Bimatoprost	0.404
DB00783	DB01586	Estradiol	Ursodeoxycholic acid	0.4031
DB00213	DB01182	Pantoprazole	Propafenone	0.4024
DB00136	DB01182	Calcitriol	Propafenone	0.3984
DB01083	DB01097	Orlistat	Leflunomide	0.3982
DB00337	DB00417	Pimecrolimus	Phenoxymethylpenicillin	0.3982
DB00379	DB00755	Mexiletine	Tretinoin	0.3981
DB00417	DB01023	Phenoxymethylpenicillin	Felodipine	0.398
DB00836	DB00887	Loperamide	Bumetanide	0.3976
DB00379	DB01158	Mexiletine	Bretylium	0.3957
DB00165	DB00887	Pyridoxine	Bumetanide	0.3945
DB00261	DB04930	Anagrelide	Permethrin	0.3933
DB00136	DB00197	Calcitriol	Troglitazone	0.3905
DB00415	DB01098	Ampicillin	Rosuvastatin	0.3901
DB00417	DB01115	Phenoxymethylpenicillin	Nifedipine	0.3896
DB00204	DB01115	Dofetilide	Nifedipine	0.3876
DB00922	DB06218	Levosimendan	Lacosamide	0.3875
DB00421	DB00532	Spironolactone	Mephenytoin	0.3873
DB00836	DB01113	Loperamide	Papaverine	0.3865
DB01053	DB01115	Benzylpenicillin	Nifedipine	0.3862
DB00213	DB00999	Pantoprazole	Hydrochlorothiazide	0.3844
DB00337	DB01216	Pimecrolimus	Finasteride	0.3839
DB00920	DB04855	Ketotifen	Dronedarone	0.3838
DB00136	DB00993	Calcitriol	Azathioprine	0.3826
DB00204	DB01065	Dofetilide	Melatonin	0.3819
DB01016	DB01083	Glyburide	Orlistat	0.3818
DB01110	DB04930	Miconazole	Permethrin	0.3805
DB00740	DB01095	Riluzole	Fluvastatin	0.38
DB00412	DB01586	Rosiglitazone	Ursodeoxycholic acid	0.3798
DB00736	DB00880	Esomeprazole	Chlorothiazide	0.3795
DB01023	DB01303	Felodipine	Oxtriphylline	0.3785
DB00731	DB00806	Nateglinide	Pentoxifylline	0.3783
DB00436	DB00740	Bendroflumethiazide	Riluzole	0.3782
DB00175	DB01586	Pravastatin	Ursodeoxycholic acid	0.3771
DB00563	DB01586	Methotrexate	Ursodeoxycholic acid	0.3765
DB00472	DB01083	Fluoxetine	Orlistat	0.3758
DB00204	DB00588	Dofetilide	Fluticasone propionate	0.3744
DB00586	DB01046	Diclofenac	Lubiprostone	0.3725
DB00731	DB01110	Nateglinide	Miconazole	0.3723
DB00213	DB00586	Pantoprazole	Diclofenac	0.3721
DB00740	DB00975	Riluzole	Dipyridamole	0.372
DB00165	DB01320	Pyridoxine	Fosphenytoin	0.3707
DB00204	DB01083	Dofetilide	Orlistat	0.3693
DB00806	DB06218	Pentoxifylline	Lacosamide	0.3684
DB00379	DB00435	Mexiletine	Nitric Oxide	0.3683
DB00213	DB01234	Pantoprazole	Dexamethasone	0.368
DB01586	DB05676	Ursodeoxycholic acid	Apremilast	0.3678
DB00421	DB01124	Spironolactone	Tolbutamide	0.3672
DB00136	DB01067	Calcitriol	Glipizide	0.3672
DB00836	DB00877	Loperamide	Sirolimus	0.3668
DB00622	DB00736	Nicardipine	Esomeprazole	0.3667
DB00415	DB01095	Ampicillin	Fluvastatin	0.3661
DB00731	DB01065	Nateglinide	Melatonin	0.3655
DB00493	DB01016	Cefotaxime	Glyburide	0.3655
DB01069	DB01303	Promethazine	Oxtriphylline	0.3652
DB00313	DB00493	Valproic Acid	Cefotaxime	0.3649
DB00136	DB01046	Calcitriol	Lubiprostone	0.3649
DB00905	DB01024	Bimatoprost	Mycophenolic acid	0.3638
DB00279	DB00740	Liothyronine	Riluzole	0.3638
DB00165	DB00270	Pyridoxine	Isradipine	0.363
DB00227	DB00836	Lovastatin	Loperamide	0.3625
DB00165	DB00755	Pyridoxine	Tretinoin	0.3616
DB00741	DB01124	Hydrocortisone	Tolbutamide	0.361
DB00736	DB01113	Esomeprazole	Papaverine	0.3608
DB00091	DB01586	Cyclosporine	Ursodeoxycholic acid	0.3603
DB00588	DB00905	Fluticasone propionate	Bimatoprost	0.3597
DB00204	DB01113	Dofetilide	Papaverine	0.3593
DB00477	DB00561	Chlorpromazine	Doxapram	0.3588
DB00887	DB09462	Bumetanide	Glycerin	0.3587
DB01083	DB01592	Orlistat	Iron	0.3579
DB00740	DB00999	Riluzole	Hydrochlorothiazide	0.3575
DB00493	DB01095	Cefotaxime	Fluvastatin	0.3569
DB00222	DB00740	Glimepiride	Riluzole	0.3568
DB00736	DB00845	Esomeprazole	Clofazimine	0.3568
DB00877	DB01124	Sirolimus	Tolbutamide	0.3564
DB00436	DB06777	Bendroflumethiazide	Chenodeoxycholic acid	0.3561
DB00622	DB00836	Nicardipine	Loperamide	0.3556
DB00421	DB00731	Spironolactone	Nateglinide	0.355
DB00415	DB01076	Ampicillin	Atorvastatin	0.355
DB00975	DB09462	Dipyridamole	Glycerin	0.3549
DB00162	DB01083	Vitamin A	Orlistat	0.3548
DB00244	DB00836	Mesalazine	Loperamide	0.353
DB00415	DB01373	Ampicillin	Calcium	0.3526
DB00975	DB06218	Dipyridamole	Lacosamide	0.3516
DB00136	DB01069	Calcitriol	Promethazine	0.3512
DB00350	DB00836	Minoxidil	Loperamide	0.3509
DB00350	DB00740	Minoxidil	Riluzole	0.3497
DB00641	DB09462	Simvastatin	Glycerin	0.3495
DB00313	DB00415	Valproic Acid	Ampicillin	0.3492
DB00811	DB01586	Ribavirin	Ursodeoxycholic acid	0.3484
DB00136	DB00284	Calcitriol	Acarbose	0.3469
DB00379	DB00922	Mexiletine	Levosimendan	0.3468
DB01046	DB01189	Lubiprostone	Desflurane	0.3459
DB00583	DB01110	L-Carnitine	Miconazole	0.3457
DB00740	DB00747	Riluzole	Scopolamine	0.3452
DB00415	DB01069	Ampicillin	Promethazine	0.3446
DB00415	DB00623	Ampicillin	Fluphenazine	0.3445
DB00736	DB01438	Esomeprazole	Phenazopyridine	0.3438
DB00204	DB00477	Dofetilide	Chlorpromazine	0.3432
DB00136	DB00279	Calcitriol	Liothyronine	0.3426
DB00740	DB01236	Riluzole	Sevoflurane	0.3422
DB01046	DB01236	Lubiprostone	Sevoflurane	0.3419
DB00136	DB00277	Calcitriol	Theophylline	0.3405
DB00641	DB00740	Simvastatin	Riluzole	0.3402
DB00836	DB01244	Loperamide	Bepridil	0.34
DB00421	DB06218	Spironolactone	Lacosamide	0.34
DB00713	DB01234	Oxacillin	Dexamethasone	0.3396
DB00313	DB00836	Valproic Acid	Loperamide	0.3394
DB00136	DB00270	Calcitriol	Isradipine	0.339
DB00204	DB01050	Dofetilide	Ibuprofen	0.3378
DB00472	DB00731	Fluoxetine	Nateglinide	0.3365
DB01046	DB01234	Lubiprostone	Dexamethasone	0.3365
DB01182	DB09462	Propafenone	Glycerin	0.3362
DB00091	DB00493	Cyclosporine	Cefotaxime	0.3336
DB00136	DB00912	Calcitriol	Repaglinide	0.3332
DB00213	DB00482	Pantoprazole	Celecoxib	0.333
DB00417	DB00641	Phenoxymethylpenicillin	Simvastatin	0.3327
DB00379	DB01113	Mexiletine	Papaverine	0.3321
DB01002	DB01303	Levobupivacaine	Oxtriphylline	0.3321
DB00877	DB01083	Sirolimus	Orlistat	0.3314
DB00136	DB01216	Calcitriol	Finasteride	0.331
DB01195	DB09462	Flecainide	Glycerin	0.3307
DB00313	DB00561	Valproic Acid	Doxapram	0.3303
DB00213	DB00399	Pantoprazole	Zoledronic acid	0.3298
DB00165	DB00661	Pyridoxine	Verapamil	0.3294
DB01095	DB01586	Fluvastatin	Ursodeoxycholic acid	0.3291
DB00836	DB01076	Loperamide	Atorvastatin	0.329
DB00436	DB09462	Bendroflumethiazide	Glycerin	0.3288
DB00836	DB01095	Loperamide	Fluvastatin	0.3287
DB00175	DB00836	Pravastatin	Loperamide	0.3278
DB00165	DB00563	Pyridoxine	Methotrexate	0.3276
DB01320	DB09462	Fosphenytoin	Glycerin	0.3275
DB00313	DB01303	Valproic Acid	Oxtriphylline	0.3268
DB00561	DB00836	Doxapram	Loperamide	0.3265
DB00795	DB09462	Sulfasalazine	Glycerin	0.3264
DB00379	DB00975	Mexiletine	Dipyridamole	0.3262
DB00631	DB09462	Clofarabine	Glycerin	0.3259
DB00165	DB01067	Pyridoxine	Glipizide	0.3254
DB00740	DB01065	Riluzole	Melatonin	0.3252
DB00136	DB00201	Calcitriol	Caffeine	0.3238
DB00441	DB01586	Gemcitabine	Ursodeoxycholic acid	0.3236
DB00316	DB00740	Acetaminophen	Riluzole	0.3232
DB00235	DB04930	Milrinone	Permethrin	0.3232
DB00731	DB00975	Nateglinide	Dipyridamole	0.3228
DB00436	DB01586	Bendroflumethiazide	Ursodeoxycholic acid	0.3228
DB00524	DB00731	Metolazone	Nateglinide	0.3226
DB01097	DB01586	Leflunomide	Ursodeoxycholic acid	0.3221
DB00091	DB01303	Cyclosporine	Oxtriphylline	0.3205
DB00379	DB00822	Mexiletine	Disulfiram	0.3203
